# Comprehensive quantitative proteome analysis of *Aedes aegypti* identifies proteins and pathways involved in *Wolbachia pipientis* and Zika virus interference phenomenon

**DOI:** 10.1101/2020.12.12.422506

**Authors:** Michele Martins, Luis Felipe Costa Ramos, Jimmy Rodriguez Murillo, André Torres, Stephanie Serafim de Carvalho, Gilberto Barbosa Domont, Danielle Maria Perpétua de Oliveira, Rafael Dias Mesquita, Fábio César Sousa Nogueira, Rafael Maciel-de-Freitas, Magno Junqueira

## Abstract

Zika virus is a global public health emergency due to its association with microcephaly, Guillain-Barré syndrome, neuropathy, and myelitis in children and adults. A total of 87 countries have had evidence of autochthonous mosquito-borne transmission of Zika virus, distributed across four continents, and no antivirus therapy or vaccines are available. Therefore, several strategies have been developed to target the main mosquito vector, *Aedes aegypti*, to reduce the burden of different arboviruses. Among such strategies, the use of the maternally-inherited endosymbiont *Wolbachia pipientis* has been applied successfully to reduce virus susceptibility and decrease transmission. However, the mechanisms by which *Wolbachia* orchestrate resistance to ZIKV infection remain to be elucidated. In this study, we apply isobaric labeling quantitative mass spectrometry-based proteomics to quantify proteins and identify pathways altered during ZIKV infection; *Wolbachia* infection; co-infection with *Wolbachia/*ZIKV in the *Ae. aegypti* heads and salivary glands. We show that *Wolbachia* regulates proteins involved in ROS production, regulates humoral immune response, and antioxidant production. The reduction of ZIKV polyprotein in the presence of *Wolbachia* in mosquitoes was determined by mass spectrometry and corroborates the idea that *Wolbachia* helps to block ZIKV infections in *Ae. aegypti*. The present study offers a rich resource of data that may help to elucidate mechanisms by which *Wolbachia* orchestrate resistance to ZIKV infection in *Ae. aegypti*, and represents a step further on the development of new targeted methods to detect and quantify ZIKV and *Wolbachia* directly in complex tissues.

**Highlights:**

- The abundance of ZIKV polyprotein is reduced in the presence of *Wolbachia*
- Shotgun proteomics quantifies ZIKV and *Wolbachia* proteins directly in tissues
- *Wolbachia* regulates proteins involved in ROS production
- *Wolbachia* regulates humoral immune response and antioxidant production
- Metabolism and detoxification processes were associated with mono infections
