## Supplementary material for "Comprehensive quantitative proteome analysis of *Aedes aegypti* identifies proteins and pathways involved in *Wolbachia pipientis* and Zika virus interference phenomenon": Suplemental Table 2

Protein	(-Log ANOVA p-value)	Significant pairs (Up-regulated_down-regulated)
AAEL026217-PA	4,271777813	115_117;116_117;115_114;116_114
AAEL005656-PB myosin heavy chain, nonmuscle or smooth muscle	2,514001451	116_117;116_114;116_115
AAEL009955-PB	2,195629072	116_114;116_115
AAEL001928-PA Act1: Actin-1	1,800850488	115_114
AAEL012062-PX Na+/K+ ATPase alpha subunit	7,11879894	117_116;114_116;115_116;114_117;115_117;115_114
AAEL002565-PD titin	1,806231463	116_117;115_117
AAEL010975-PB paramyosin, long form	1,314499523	115_114
AAEL012897-PA aconitase, mitochondrial	4,240561485	117_114;115_114;116_114;116_117;116_115
AAEL009847-PB microtubule-associated protein	1,77714195	116_115
AAEL002851-PA Tubulin beta chain	1,552090751	116_114
AAEL005422-PA pyrroline-5-carboxylate dehydrogenase	2,184255666	116_114
AAEL006138-PA	4,517435874	117_114;116_114;117_115;116_115
AAEL002759-PD tropomyosin invertebrate	2,121497626	116_114;116_117
AAEL011504-PA pupal cuticle protein, putative	1,607203142	117_114
AAEL006582-PH calcium-transporting ATPase sarcoplasmic/endoplasmic reticulum type	4,911628212	116_114;115_114;116_117;115_117;115_116
AAEL002761-PAM tropomyosin invertebrate	1,677982154	117_114;115_114
AAEL006126-PA	4,511369267	115_114;116_114;117_114;116_115;117_115
AAEL001194-PA FAS1: fatty acid synthase	1,811428505	116_117;114_117
AAEL004297-PI ATP-citrate synthase	2,526180238	116_117;115_117;115_114
AAEL012552-PA NADH-ubiquinone oxidoreductase	1,66727909	116_117;116_114
AAEL004988-PA Pgk: Phosphoglycerate kinase	3,077106946	117_114;116_114;117_115;116_115
AAEL006834-PA glutamate semialdehyde dehydrogenase	1,316789414	116_117
AAEL005798-PA ATP synthase subunit beta vacuolar	1,549407725	115_114
AAEL013535-PA phosrestin ii (arrestin a) (arrestin 1)	2,17733154	116_117;116_115
AAEL015314-PM cAMP-dependent protein kinase type ii regulatory subunit	2,098280165	117_115;117_114
AAEL024235-PG	2,840685255	116_117;115_117;116_114;115_114
AAEL004423-PA mitochondrial F0 ATP synthase D chain, putative	1,402250531	115_114
AAEL024583-PB	2,16614374	115_117;115_114
AAEL017301-PA Elongation factor 1-alpha	1,855121353	116_114;116_117
AAEL012326-PA calmodulin	6,629410461	117_114;116_114;115_114;116_117;115_117
AAEL010823-PA ATP synthase delta chain	2,406253156	116_115;116_114;116_117
AAEL008542-PF kinesin heavy chain subunit	2,621489163	116_117;116_114;116_115
AAEL017096-PA Elongation factor 1-alpha	1,635565462	116_114;116_115
AAEL017293-PA	2,296841727	116_114;116_115
AAEL008773-PA laminin A chain, putative	1,916965629	117_115;117_114
AAEL015458-PA Tf1: transferrin	2,50568231	116_115;116_114
AAEL000596-PB myosin	2,481800641	116_117;115_117;115_114
AAEL013279-PB peptidyl-prolyl cis-trans isomerase (cyclophilin)	4,651840282	116_115;117_115;117_114;117_116
AAEL011981-PA glutamate decarboxylase	3,261398284	117_114;116_114;116_115
AAEL013952-PD prohibitin	2,15301324	117_114;115_114;115_116
AAEL010143-PA isocitrate dehydrogenase	1,974182672	116_114
AAEL005997-PA allergen, putative	1,313495456	116_114
AAEL012207-PF myosin light chain 1,	1,319537308	116_114
AAEL001677-PA	1,609275972	116_115
AAEL008844-PA calcium-binding protein, putative	2,040394666	116_114;116_117
AAEL004088-PH aldo-keto reductase	2,504453412	114_115;116_115
AAEL011758-PA peptidyl-prolyl cis-trans isomerase f, ppif	2,772874519	116_114;117_114;115_114
AAEL014600-PA 4-hydroxyphenylpyruvate dioxygenase	5,467053042	114_115;116_115;114_117;116_117;116_114
AAEL001082-PA	1,829540732	117_114;116_114
AAEL004559-PJ synaptosomal associated protein	1,686140462	114_117;114_116
AAEL012827-PA endoplasmin	1,859306212	114_115;116_115
AAEL001683-PA	2,403005778	116_115;116_117
AAEL001473-PC dynamin-associated protein	1,404560111	116_114
AAEL007383-PE secreted ferritin G subunit precursor, putative	1,89879228	116_114;117_114
AAEL005407-PD annexin x	3,750898348	117_114;115_114;116_114;116_117;116_115
AAEL008789-PA apolipophorin-III, putative	6,190366803	116_114;115_114;117_114;115_116;117_116;117_115
AAEL006946-PA chaperonin	1,282782467	115_114
AAEL011090-PA complement component	2,669480529	116_115;117_115;117_114
AAEL009389-PA Transaldolase	1,98264351	117_115;116_115;116_114
AAEL023497-PA Protein-L-isoaspartate O-methyltransferase	2,775892202	116_114;117_114
AAEL004745-PA pupal cuticle protein, putative	2,586973455	115_114;117_114;116_114
AAEL019951-PG	4,789914023	117_114;115_114;116_114;116_117;116_115
AAEL000934-PI clathrin light chain	1,919802572	116_115
AAEL004041-PD flotillin-2	1,321402995	115_117
AAEL013338-PA lethal(2)essential for life protein, l2efl	1,487090987	117_114;117_116
AAEL010840-PB	2,229411597	117_115;116_115
AAEL001851-PB	4,012423993	117_115;114_115;116_115;116_117
AAEL004176-PB microtubule binding protein, putative	2,027657273	116_115
AAEL001794-PB macroglobulin/complement	1,757699803	116_115
AAEL019778-PA	2,545595403	115_114;117_114;116_114
AAEL022352-PA	1,719161308	117_116;117_114
AAEL001946-PA four and a half lim domains	1,870893776	116_114
AAEL017263-PA	2,835314331	114_115;116_115;116_117
AAEL006271-PD CUSOD2: copper-zinc (Cu-Zn) superoxide dismutase	1,612285952	116_114;117_114
AAEL002185-PA cuticle protein, putative	2,210230165	116_114
AAEL005946-PA NADH-ubiquinone oxidoreductase subunit B14.5b	3,524279291	117_114;115_114;116_114
AAEL006948-PB tomosyn	1,630732328	115_117
AAEL006027-PB lipase	2,512978955	116_114;115_114
AAEL012206-PB microtubule-associated protein tau	3,461529529	117_116;114_116;117_115;114_115
AAEL000762-PB LRIM19: leucine-rich immune protein (Coil-less)	2,533734366	114_115;116_115;117_115
AAEL013138-PA	2,190112627	117_115;117_114
AAEL003888-PD ubiquitin	1,499108348	116_117;116_115
AAEL014416-PC pupal cuticle protein 78E, putative	1,95874832	117_116
AAEL025999-PA 40S ribosomal protein S17	1,533198334	117_115
AAEL009257-PA	1,735940859	116_114
AAEL017212-PA	4,19347108	114_115;117_115;116_115;116_114;116_117
AAEL015424-PA adult cuticle protein, putative	2,324346555	116_115;116_117;116_114
AAEL009604-PG Receptor expression-enhancing protein	2,983369006	115_114;116_114;115_117;116_117
AAEL018211-PB	4,186777407	115_116;114_116;117_116;117_115
AAEL010168-PA RpS2: 40S ribosomal protein S2	1,566481125	116_114
AAEL012865-PA	1,317062128	116_115
AAEL004148-PA heat shock protein 70 (hsp70)-interacting protein	1,394760066	116_115
AAEL019767-PA	2,164853975	114_116;117_116
AAEL019793-PB	1,761699228	117_114;115_114
AAEL011982-PC cortactin	1,798033943	117_115
AAEL001864-PA eukaryotic translation initiation factor 4E binding protein (4EBP)	1,306963121	115_114
AAEL019718-PA	1,510324956	115_114
AAEL000028-PA CLIPB34: Clip-Domain Serine Protease family B.	1,708280762	117_115;117_116
AAEL007010-PA CYP6AG4: cytochrome P450	1,700443182	114_116;115_116
AAEL013808-PF fascin	1,388013685	114_115
AAEL006406-PG Putative 14.5 kDa secreted protein	1,957996691	116_115;116_117
AAEL009398-PA Pep12p, putative	1,979171968	115_117;115_114
AAEL018664-PA COX2: cytochrome c oxidase subunit II	2,547584077	115_114;115_117
AAEL000090-PB secretory carrier-associated membrane protein (scamp)	2,674457264	114_116;115_116
AAEL006719-PA AMY1: Alpha-amylase I Precursor (EC 3.2.1.1)(1,4-alpha-D-glucan glucanohydrolase)	1,919418688	114_116;114_117
AAEL006677-PA phospholipase a-2-activating protein	1,334478579	116_114
AAEL003954-PA juvenile hormone-inducible protein, putative	2,79570589	116_115;116_117;116_114
AAEL001402-PA LRIM10B: leucine-rich immune protein (Short)	2,43294121	116_115;117_115;114_115
AAEL003431-PA proteasome subunit beta type 7,10	1,308314374	116_115
AAEL005793-PA AMP dependent ligase	5,868868376	114_116;117_116;115_116;115_114;115_117
AAEL009653-PA RpS30: 40S ribosomal protein S30	6,088741815	115_116;114_116;117_116;117_115;117_114
AAEL008422-PD	1,806945766	117_115;114_115
AAEL009314-PA adenylate cyclase	1,930417494	115_117;115_114;115_116
AAEL002245-PA	3,537852527	116_117;114_117;116_115;114_115
AAEL001077-PA CLIPB45: Clip-Domain Serine Protease family B. Protease homologue.	1,565423585	117_115
AAEL004146-PA CRY1: cryptochrome 1	1,391490707	115_116
AAEL003104-PC tripartite motif protein trim2,3	3,162779729	117_116;115_116;115_114
AAEL006124-PA Mitochondrial import inner membrane translocase subunit TIM50	2,7915452	115_114;117_114;115_116;117_116
AAEL006464-PA	1,348559818	117_114
AAEL009642-PA cathepsin b	2,135923633	117_114;117_116;117_115
AAEL013119-PA charged multivesicular body protein	2,331529326	117_116;117_115
AAEL014372-PA juvenile hormone-inducible protein, putative	2,942325794	116_114;116_117;116_115
AAEL008764-PA cuticle protein, putative	3,385118481	117_116;115_116;117_114;115_114
AAEL010139-PA serine protease, putative	2,963764022	117_115;116_115;114_115
AAEL014961-PA gdp mannose-4,6-dehydratase	2,125006815	114_117;114_116;114_115
AAEL009863-PD sodium/dicarboxylate cotransporter, putative	3,502744434	115_114;115_117;115_116
AAEL000556-PA CTL25: C-Type Lectin (CTL25)	2,692047592	117_116;115_116;114_116
AAEL010491-PB FKBP12: fk506-binding protein	1,445125001	114_115
AAEL003188-PA sphingosine phosphate lyase	3,331676114	117_116;115_116;115_114;115_117
AAEL027103-PA	1,821833076	114_115;114_116;114_117
AAEL006002-PA	2,106633723	115_117;115_116
AAEL005469-PB	2,324487859	114_116
AAEL006971-PA	1,967613183	116_114;115_114
AAEL020992-PE	1,369902298	115_116
AAEL009974-PA ras-related protein Rab-8A, putative	1,757153294	114_117;114_116
AAEL009212-PG lola	1,512195091	114_115;116_115
AAEL011070-PA CTLGA3: C-Type Lectin (CTL) - galactose binding.	2,201901256	116_114;117_114
AAEL018353-PB	1,570541993	115_114
AAEL008250-PC	2,137421729	117_114;116_114;117_115;116_115
AAEL008490-PC NADH dehydrogenase, putative	2,234786037	114_116;114_115
AAEL026670-PA	5,34600802	116_114;115_114;116_117;115_117;115_116
AAEL002135-PA tubulin-specific chaperone b (tubulin folding cofactor b)	1,71317976	114_115
AAEL002350-PA	2,070802008	115_114;115_117
AAEL011388-PA Vacuolar-sorting protein SNF8	6,982654776	116_114;117_114;115_114;115_116
AAEL002317-PE InR: Insulin-like receptor Precursor (MIR)(EC 2.7.10.1)	2,088114025	114_116;115_116
AAEL010059-PA bacterial-type ABC transport ATP-binding subunit? or RNAse l inhibitor	3,507872757	114_115;117_115;116_115;116_114;116_117
AAEL022886-PA	2,240673165	115_114;115_117;115_116
AAEL015430-PB CLIPB19: Clip-Domain Serine Protease family B. Protease homologue.	2,153234226	114_115
AAEL011433-PA small nuclear ribonucleoprotein sm d3	1,310683895	117_116
AAEL019654-PB	2,186666781	117_114;116_114;115_114
AAEL015180-PB smooth muscle caldesmon, putative	2,511924586	117_114;115_114;117_116;115_116
AAEL003059-PB	1,594979945	115_116
AAEL010408-PD GPRGBB2: GPCR GABA B Family	1,416228099	114_117
AAEL006451-PB	1,791040044	114_116;117_116
AAEL022232-PA	3,004180084	114_116;117_116;115_116;115_114
AAEL014325-PA proteasome regulatory subunits	1,833896368	116_115;116_117;116_114
AAEL009833-PA mRpL46: mitochondrial ribosomal protein, L46, putative	1,348750399	116_115
AAEL021103-PA	2,295144608	117_116;115_116;115_114
AAEL011234-PC reticulon/nogo receptor	2,780134195	117_116;114_116;115_116
AAEL010681-PA sodium/chloride dependent neurotransmitter transporter	2,743872823	114_117;114_115;114_116
AAEL008458-PA	3,128904889	117_115;114_115;117_116;114_116
AAEL007805-PA	3,307690677	116_115;117_115;114_115;117_116;114_116
AAEL002591-PA OBP13: odorant binding protein OBP13	3,101064427	114_115;117_115;114_116;117_116
AAEL019579-PA	3,390568158	116_114;115_114;117_114;115_116;117_116
AAEL007821-PA signalosome, subunit 2, CSN8, putative	2,05489339	114_116;117_116
AAEL007420-PB SRPN25: Serine Protease Inhibitor (serpin) homologue - unlikely to be inhibitory	3,948336385	117_116;115_116;114_116;114_117;114_115
AAEL019517-PA	2,852828682	116_114;115_114;116_117;115_117
AAEL002915-PA	1,982345339	116_117;114_117;116_115;114_115
AAEL009589-PA	1,809032341	114_117;114_115;114_116
AAEL009375-PK plekhh1	1,648776888	116_117;116_115
AAEL009951-PA dimeric dihydrodiol dehydrogenase	1,395167766	114_115
AAEL014511-PE	1,422163284	117_116
AAEL029038-PA CECA: cecropin	4,563490639	117_115;116_115;116_114;116_117
AAEL002601-PA CLIPA1: Clip-Domain Serine Protease family A. Protease homologue.	2,487458073	117_115;116_115;114_115;114_117;114_116
AAEL024070-PA Putative small nuclear ribonucleoprotein snrnp smf	2,10243834	117_115;114_115;116_115
AAEL000937-PA	1,954272132	117_116
AAEL000330-PA	1,700894246	115_116;117_116;114_116
AAEL005944-PA mRpS23: mitochondrial ribosomal protein, S23, putative	1,850199634	117_116;115_116;114_116
AAEL018131-PB	2,234278377	117_115;114_115;114_116
AAEL003991-PH alcohol dehydrogenase	2,241277965	116_117;114_117;115_117
AAEL020192-PA	2,866821279	117_115;116_115;114_115
AAEL021230-PA	2,059537005	117_116;117_115;117_114
AAEL009026-PD ubiquitin-conjugating enzyme m	3,465385818	117_115;116_115;114_115;116_117;114_117
AAEL004300-PB	1,683474263	115_114
AAEL001950-PB	1,355021154	115_116
AAEL023091-PA	2,133515319	114_115;117_115;117_116
AAEL013989-PA protein translocation complex beta subunit, putative	2,973482988	114_117;114_116;114_115
AAEL004406-PD	1,397828331	114_115
AAEL012841-PA	1,589217982	115_117
AAEL011216-PG Phosphatidylinositol-4,5-bisphosphate 4-phosphatase	3,386553816	115_114;117_114;116_114;116_115;116_117
AAEL002102-PB	2,230950028	117_115;114_115;116_115
AAEL018117-PB	3,946110261	116_115;117_115;114_115;117_116;114_116;114_117
AAEL010791-PA Autophagy-specific protein, putative	3,986947222	117_114;116_114;115_114
AAEL014516-PA metalloproteinase, putative	3,17627519	114_117;114_116;114_115
AAEL011890-PC	2,288170865	117_114;115_114;115_116
AAEL008557-PA	2,838859624	114_117;115_117;114_116;115_116
